# Sex-determining 3D regulatory hubs revealed by genome spatial auto-correlation analysis

**DOI:** 10.1101/2022.11.18.516861

**Authors:** Irene Mota-Gómez, Juan Antonio Rodríguez, Shannon Dupont, Oscar Lao, Johanna Jedamzick, Ralf Kuhn, Scott Lacadie, Sara Alexandra García-Moreno, Alicia Hurtado, Rafael D. Acemel, Blanche Capel, Marc A. Marti-Renom, Darío G. Lupiáñez

**Affiliations:** Max-Delbrück Center for Molecular Medicine in the Helmholtz Association (MDC), Berlin Institute for Medical Systems Biology (BIMSB), Epigenetics and Sex Development Group, Berlin, Germany; CNAG-CRG, Centre for Genomic Regulation (CRG), Barcelona Institute of Science and Technology (BIST), Baldiri i Reixac 4, 08028 Barcelona, Spain; Department of Cell Biology, Duke University Medical Center, Durham, NC, USA; Institut de Biologia Evolutiva (UPF-CSIC), Department of Medicine and Life Sciences, Universitat Pompeu Fabra, Parc de Recerca Biomèdica de Barcelona, Barcelona, Spain; Max-Delbrück Center for Molecular Medicine in the Helmholtz Association (MDC), Berlin, Germany; Max-Delbrück Center for Molecular Medicine in the Helmholtz Association (MDC), Berlin Institute for Medical Systems Biology (BIMSB), Computational Regulatory Genomics Group, Berlin, Germany; Centre for Genomic Regulation (CRG), Barcelona Institute of Science and Technology (BIST), Dr. Aiguader 88, 08003 Barcelona, Spain; Universitat Pompeu Fabra (UPF), 08002 Barcelona, Spain; ICREA, 08010 Barcelona, Spain

## Abstract

Mammalian sex is determined by opposing networks of ovarian and testicular genes that are well characterized. However, its epigenetic regulation is still largely unknown, thus limiting our understanding of a fundamental process for species propagation. Here we explore the 3D chromatin landscape of sex determination *in vivo*, by profiling FACS-sorted embryonic mouse gonadal populations, prior and after sex determination, in both sexes. We integrate Hi-C with ChIP-seq experiments using *METALoci*, a novel genome spatial auto-correlation analysis that identifies 3D enhancer hubs across the genome. We uncover a prominent rewiring of chromatin interactions during sex determination, affecting the enhancer hubs of hundreds of genes that display temporal- and sex-specific expression. Moreover, the identification of the 3D enhancer hubs allows the reconstruction of regulatory networks, revealing key transcription factors involved in sex determination. By combining predictive approaches and validations in transgenic mice we identify a novel *Fgf9* regulatory hub, deletion of which results in male-to-female sex reversal with the upregulation of ovarian-specific markers and the initiation of meiosis. Thus, spatial auto-correlation analysis is an effective strategy to identify regulatory networks associated to biological processes and to further characterize the functional role of the 3D genome.
