## Extended data table 1 for "Sex-determining 3D regulatory hubs revealed by genome spatial auto-correlation analysis"

STATS	XX E10.5 replicate 1	XX E10.5 replicate 2	XX E10.5 merged	XY E10.5 replicate 1	XY E10.5 replicate 2	XY E10.5 merged	XX E13.5 replicate 1	XX E13.5 replicate 2	XX E13.5 merged	XY E13.5 replicate 1	XY E13.5 replicate 2	XY E13.5 merged
Sequenced Read Pairs	1,776,994,161	1,101,266,990	2,878,261,151	750,120,904	1,083,969,654	1,834,090,558	2,498,714,205	634,976,177	3,133,690,382	523,775,574	759,502,117	1,283,277,691
Normal Paired	1,152,810,750 (64.87%)	823,586,657 (74.79%)	1,976,397,407 (68.67%)	651,371,948 (86.84%)	501,504,989 (46.27%)	1,152,876,937 (62.86%)	983,187,147 (39.35%)	252,838,368 (39.82%)	1,236,025,515 (39.44%)	448,971,095 (85.72%)	659,887,605 (86.88%)	1,108,858,700 (86.41%)
Chimeric Paired	443,622,085 (24.96%)	195,841,372 (17.78%)	639,463,457 (22.22%)	67,543,037 (9.00%)	430,124,585 (39.68%)	497,667,622 (27.13%)	792,798,331 (31.73%)	247,499,727 (38.98%)	1,040,298,058 (33.20%)	46,876,939 (8.95%)	67,392,069 (8.87%)	114,269,008 (8.90%)
Chimeric Ambiguous	156,784,323 (8.82%)	45,309,044 (4.11%)	202,093,367 (7.02%)	21,760,946 (2.90%)	143,915,285 (13.28%)	165,676,231 (9.03%)	226,396,341 (9.06%)	81,905,116 (12.90%)	308,301,457 (9.84%)	14,043,634 (2.68%)	20,835,134 (2.74%)	34,878,768 (2.72%)
Unmapped	23,777,003 (1.34%)	36,529,917 (3.32%)	60,306,920 (2.10%)	9,444,973 (1.26%)	8,424,795 (0.78%)	17,869,768 (0.97%)	496,332,386 (19.86%)	52,732,966 (8.30%)	549,065,352 (17.52%)	13,883,906 (2.65%)	11,387,309 (1.50%)	25,271,215 (1.97%)
Alignable (Normal+Chimeric Paired)	1,596,432,835 (89.84%)	1,019,428,029 (92.57%)	2,615,860,864 (90.88%)	718,914,985 (95.84%)	931,629,574 (85.95%)	1,650,544,559 (89.99%)	1,775,985,478 (71.08%)	500,338,095 (78.80%)	2,276,323,573 (72.64%)	495,848,034 (94.67%)	727,279,674 (95.76%)	1,223,127,708 (95.31%)
Unique Reads	1,296,342,678	531,135,439	1,827,478,117	583,574,370	750,995,728	1,334,570,098	800,348,671	428,153,729	1,228,502,400	439,495,992	662,481,244	1,101,977,236
PCR Duplicates	295,217,258	486,701,478	781,918,736	133,794,869	172,338,851	306,133,720	967,891,484	68,605,137	1,036,496,621	52,543,882	62,796,337	115,340,219
Optical Duplicates	4,872,899	1,591,112	6,464,011	1,545,746	8,294,995	9,840,741	7,745,323	3,579,229	11,324,552	3,808,160	2,002,093	5,810,253
Intra-fragment Reads	15,140,615 (0.85% / 2.41%)	8,217,428 (0.75% / 1.55%)	23,358,043 (0.81% / 2.01%)	3,818,658 (0.51% / 0.65%)	23,484,027 (2.17% / 3.13%)	27,302,685 (1.49% / 2.05%)	30,402,159 (1.22% / 3.80%)	1,961,735 (0.31% / 0.46%)	32,363,894 (1.03% / 2.63%)	13,154,054 (2.51% / 2.99%)	15,542,582 (2.05% / 2.35%)	28,696,636 (2.24% / 2.60%)
Below MAPQ Threshold	133,868,682 (7.53% / 21.28%)	168,998,145 (15.35% / 31.82%)	302,866,827 (10.52% / 26.11%)	190,478,419 (25.39% / 32.64%)	159,909,242 (14.75% / 21.29%)	350,387,661 (19.10% / 26.25%)	228,803,414 (9.16% / 28.59%)	95,907,918 (15.10% / 22.40%)	324,711,332 (10.36% / 26.43%)	132,532,064 (25.30% / 30.16%)	196,062,523 (25.81% / 29.60%)	328,594,587 (25.61% / 29.82%)
Hi-C Contacts	479,962,812 (27.01% / 76.31%)	353,919,866 (32.14% / 66.63%)	833,882,678 (28.97% / 71.88%)	389,277,293 (51.90% / 66.71%)	567,602,459 (52.36% / 75.58%)	956,879,752 (52.17% / 71.70%)	541,143,098 (21.66% / 67.61%)	330,284,076 (52.02% / 77.14%)	871,427,174 (27.81% / 70.93%)	293,809,874 (56.09% / 66.85%)	450,876,139 (59.36% / 68.06%)	744,686,013 (58.03% / 67.58%)
Ligation Motif Present	237,920,669 (13.39% / 37.83%)	120,799,814 (10.97% / 22.74%)	358,720,483 (12.46% / 30.92%)	127,751,574 (17.03% / 21.89%)	286,304,925 (26.41% / 38.12%)	414,056,499 (22.58% / 31.03%)	256,612,898 (10.27% / 32.06%)	164,099,986 (25.84% / 38.33%)	420,712,884 (13.43% / 34.25%)	106,460,983 (20.33% / 24.22%)	151,867,946 (20.00% / 22.92%)	258,328,929 (20.13% / 23.44%)
3' Bias (Long Range)	68% - 32%	67% - 33%	67% - 33%	73% - 27%	70% - 30%	72% - 28%	74 - 26	72% - 28%	73% - 27%	75% - 25%	70% - 30%	72% - 28%
Pair Type %(L-I-O-R)	25% - 25% - 25% - 25%	25% - 25% - 25% - 25%	25% - 25% - 25% - 25%	25% - 25% - 25% - 25%	25% - 25% - 25% - 25%	25% - 25% - 25% - 25%	25 - 25 - 25 - 25	25% - 25% - 25% - 25%	25% - 25% - 25% - 25%	25% - 25% - 25% - 25%	25% - 25% - 25% - 25%	25% - 25% - 25% - 25%
Inter-chromosomal	42,271,726 (2.38% / 6.72%)	39,766,334 (3.61% / 7.49%)	82,038,060 (2.85% / 7.07%)	70,430,042 (9.39% / 12.07%)	88,369,346 (8.15% / 11.77%)	158,799,388 (8.66% / 11.90%)	76,073,050 (3.04% / 9.50%)	44,905,175 (7.07% / 10.49%)	120,978,225 (3.86% / 9.85%)	48,548,494 (9.27% / 11.05%)	63,222,198 (8.32% / 9.54%)	111,770,692 (8.71% / 10.14%)
Intra-chromosomal	437,691,086 (24.63% / 69.59%)	314,153,532 (28.53% / 59.15%)	751,844,618 (26.12% / 64.81%)	318,847,251 (42.51% / 54.64%)	479,233,113 (44.21% / 63.81%)	798,080,364 (43.51% / 59.80%)	465,070,048 (18.61% / 58.11%)	285,378,901 (44.94% / 66.65%)	750,448,949 (23.95% / 61.09%)	245,261,380 (46.83% / 55.81%)	387,653,941 (51.04% / 58.52%)	632,915,321 (49.32% / 57.43%)
Short Range (<20Kb)	209,236,291 (11.77% / 33.27%)	140,749,720 (12.78% / 26.50%)	349,986,011 (12.16% / 30.17%)	97,298,485 (12.97% / 16.67%)	167,756,413 (15.48% / 22.34%)	265,054,898 (14.45% / 19.86%)	198,810,906 (7.96% / 24.84%)	110,262,185 (17.36% / 25.75%)	309,073,091 (9.86% / 25.16%)	84,913,874 (16.21% / 19.32%)	157,689,923 (20.76% / 23.80%)	242,603,797 (18.91% / 22.02%)
Long Range (>20Kb)	228,452,287 (12.86% / 36.32%)	173,400,936 (15.75% / 32.65%)	401,853,223 (13.96% / 34.64%)	221,547,971 (29.53% / 37.96%)	311,475,389 (28.73% / 41.47%)	533,023,360 (29.06% / 39.94%)	266,258,659 (10.66% / 33.27%)	175,115,849 (27.58% / 40.90%)	441,374,508 (14.08% / 35.93%)	160,346,862 (30.61% / 36.48%)	229,960,846 (30.28% / 34.71%)	390,307,708 (30.41% / 35.42%)
