## Extended data table 2 for "Sex-determining 3D regulatory hubs revealed by genome spatial auto-correlation analysis"

chr13:21931626-22246789 chr18:33495821-33496097 chr13:22231097-22231214 chr9:136726746-136726878
Table 1
DATE ADDED TO CATALOG	PUBMEDID	FIRST AUTHOR	DATE	JOURNAL	LINK	STUDY	DISEASE/TRAIT	INITIAL SAMPLE SIZE	REPLICATION SAMPLE SIZE	REGION	CHR_ID	CHR_POS	REPORTED GENE(S)	MAPPED_GENE	UPSTREAM_GENE_ID	DOWNSTREAM_GENE_ID	SNP_GENE_IDS	UPSTREAM_GENE_DISTANCE	DOWNSTREAM_GENE_DISTANCE	STRONGEST SNP-RISK ALLELE	SNPS	MERGED	SNP_ID_CURRENT	CONTEXT	INTERGENIC	RISK ALLELE FREQUENCY	P-VALUE	PVALUE_MLOG	P-VALUE (TEXT)	OR or BETA	95% CI (TEXT)	PLATFORM [SNPS PASSING QC]	CNV	MAPPED_TRAIT	MAPPED_TRAIT_URI	STUDY ACCESSION	GENOTYPING TECHNOLOGY
2019-02-08	30595370	Kichaev G	2018-12-27	Am J Hum Genet	www.ncbi.nlm.nih.gov/pubmed/30595370	Leveraging Polygenic Functional Enrichment to Improve GWAS Power.	Heel bone mineral density	approximately 446,000 European ancestry individuals	NA	13q12.11	13	22069427		LINC00540			ENSG00000276476			rs9509989-?	rs9509989	0	9509989	intron_variant	0	NR	4E-10	9.397940009				NR [~ 8900000] (imputed)	N	heel bone mineral density	http://www.ebi.ac.uk/efo/EFO_0009270	GCST007066	Genome-wide genotyping array
2019-02-08	30595370	Kichaev G	2018-12-27	Am J Hum Genet	www.ncbi.nlm.nih.gov/pubmed/30595370	Leveraging Polygenic Functional Enrichment to Improve GWAS Power.	Heel bone mineral density	approximately 446,000 European ancestry individuals	NA	13q12.11	13	22237801		LINC00540			ENSG00000276476			rs8002850-?	rs8002850	0	8002850	intron_variant	0	NR	7E-48	47.15490196				NR [~ 8900000] (imputed)	N	heel bone mineral density	http://www.ebi.ac.uk/efo/EFO_0009270	GCST007066	Genome-wide genotyping array
2020-04-16	31488892	Masuda T	2019-09-05	Eur J Hum Genet	www.ncbi.nlm.nih.gov/pubmed/31488892	GWAS of five gynecologic diseases and cross-trait analysis in Japanese.	Cervical cancer	538 Japanese ancestry cases, 39,556 Japanese ancestry controls	NA	13q12.11	13	22100187	Intergenic	LINC00540			ENSG00000276476			rs146343995-?	rs146343995	0	146343995	intron_variant	0		2E-07	6.698970004		4.31	[2.49-7.46]	Illumina [7645193] (imputed)	N	cervical carcinoma	http://www.ebi.ac.uk/efo/EFO_0001061	GCST009826	Genome-wide genotyping array
2020-04-16	31488892	Masuda T	2019-09-05	Eur J Hum Genet	www.ncbi.nlm.nih.gov/pubmed/31488892	GWAS of five gynecologic diseases and cross-trait analysis in Japanese.	Cervical cancer (MTAG)	538 Japanese ancestry cases, 39,556 Japanese ancestry controls	NA	13q12.11	13	22100187	Intergenic	LINC00540			ENSG00000276476			rs146343995-?	rs146343995	0	146343995	intron_variant	0		5E-07	6.301029996		1.16	[1.09-1.23]	Illumina [7645193] (imputed)	N	cervical carcinoma	http://www.ebi.ac.uk/efo/EFO_0001061	GCST009825	Genome-wide genotyping array
2018-08-13	29891935	Choquet H	2018-06-11	Nat Commun	www.ncbi.nlm.nih.gov/pubmed/29891935	A multiethnic genome-wide association study of primary open-angle glaucoma identifies novel risk loci.	Glaucoma (primary open-angle)	10,523 European ancestry cases, 203,579 European ancestry controls, 411 Hispanic cases, 4,778 Hispanic controls, 463 East Asian ancestry cases, 4,907 East Asian ancestry controls, 298 African American cases, 1,549 African American controls, 204 South Asian ancestry cases, 4,916 South Asian ancestry controls, 272 African British cases, 4,831 African British controls, 144 mixed ancestry cases, 3,42…	NA	13q12.11	13	22094919	LINC00540	LINC00540			ENSG00000276476			rs17075855-A	rs17075855	0	17075855	intron_variant	0	NR	4E-08	7.397940009		1.098901	[1.06-1.14]	Affymetrix [at least 665500] (imputed)	N	open-angle glaucoma	http://www.ebi.ac.uk/efo/EFO_0004190	GCST006065	Genome-wide genotyping array
2019-01-28	30598549	Morris JA	2018-12-31	Nat Genet	www.ncbi.nlm.nih.gov/pubmed/30598549	An atlas of genetic influences on osteoporosis in humans and mice.	Heel bone mineral density	426,824 British ancestry individuals	NA	13q12.11	13	22069427	LINC00540	LINC00540			ENSG00000276476			rs9509989-T	rs9509989	0	9509989	intron_variant	0	0.118127	5E-12	11.30103		0.0197323	[0.014-0.025] unit decrease	NR [13737936] (imputed)	N	heel bone mineral density	http://www.ebi.ac.uk/efo/EFO_0009270	GCST006979	Genome-wide genotyping array
2019-01-28	30598549	Morris JA	2018-12-31	Nat Genet	www.ncbi.nlm.nih.gov/pubmed/30598549	An atlas of genetic influences on osteoporosis in humans and mice.	Heel bone mineral density	426,824 British ancestry individuals	NA	13q12.11	13	22237801	LINC00540	LINC00540			ENSG00000276476			rs8002850-G	rs8002850	0	8002850	intron_variant	0	0.66551	8E-51	50.09691001		0.0295206	[0.026-0.033] unit increase	NR [13737936] (imputed)	N	heel bone mineral density	http://www.ebi.ac.uk/efo/EFO_0009270	GCST006979	Genome-wide genotyping array
2020-04-17	31932636	Hebbar P	2020-01-13	Sci Rep	www.ncbi.nlm.nih.gov/pubmed/31932636	Genome-wide association study identifies novel risk variants from RPS6KA1, CADPS, VARS, and DHX58 for fasting plasma glucose in Arab population.	Fasting plasma glucose	1,353 Arab ancestry individuals	1,176 Arab ancestry individuals	13q12.11	13	22216888	LINC00540	LINC00540			ENSG00000276476			rs7329697-C	rs7329697	0	7329697	intron_variant	0	NR	3E-07	6.522878745		5.102	[NR] unit increase	Illumina [632375]	N	fasting blood glucose measurement	http://www.ebi.ac.uk/efo/EFO_0004465	GCST009864	Genome-wide genotyping array
2018-09-20	28869591	Kemp JP	2017-09-04	Nat Genet	www.ncbi.nlm.nih.gov/pubmed/28869591	Identification of 153 new loci associated with heel bone mineral density and functional involvement of GPC6 in osteoporosis.	Heel bone mineral density	76,067 European ancestry women, 66,420 European ancestry men	NA	13q12.11	13	22237801	LINC00540	LINC00540			ENSG00000276476			rs8002850-G	rs8002850	0	8002850	intron_variant	0	0.663343	1E-12	12	(women)	0.0341703	[0.025-0.044] unit increase	NR [17166351] (imputed)	N	heel bone mineral density	http://www.ebi.ac.uk/efo/EFO_0009270	GCST006288	Genome-wide genotyping array
2018-09-20	28869591	Kemp JP	2017-09-04	Nat Genet	www.ncbi.nlm.nih.gov/pubmed/28869591	Identification of 153 new loci associated with heel bone mineral density and functional involvement of GPC6 in osteoporosis.	Heel bone mineral density	76,067 European ancestry women, 66,420 European ancestry men	NA	13q12.11	13	22237801	LINC00540	LINC00540			ENSG00000276476			rs8002850-G	rs8002850	0	8002850	intron_variant	0	0.665786	4E-07	6.397940009	(men)	0.0267342	[0.016-0.037] unit increase	NR [17166351] (imputed)	N	heel bone mineral density	http://www.ebi.ac.uk/efo/EFO_0009270	GCST006288	Genome-wide genotyping array
2018-09-20	28869591	Kemp JP	2017-09-04	Nat Genet	www.ncbi.nlm.nih.gov/pubmed/28869591	Identification of 153 new loci associated with heel bone mineral density and functional involvement of GPC6 in osteoporosis.	Heel bone mineral density	76,067 European ancestry women, 66,420 European ancestry men	NA	13q12.11	13	22237801	LINC00540	LINC00540			ENSG00000276476			rs8002850-G	rs8002850	0	8002850	intron_variant	0	0.664482	1E-17	17		0.030048	[0.023-0.037] unit increase	NR [17166351] (imputed)	N	heel bone mineral density	http://www.ebi.ac.uk/efo/EFO_0009270	GCST006288	Genome-wide genotyping array
2017-03-30	27611488	Almoguera B	2016-09-09	Am J Respir Crit Care Med	www.ncbi.nlm.nih.gov/pubmed/27611488	Identification of Four Novel Loci in Asthma in European American and African American Populations.	Asthma (childhood onset)	1,181 African American allergic asthma child cases, 498 African American non-allergic asthma child cases, 2,993 African American child controls, 998 European American allergic asthma child cases, 182 European American non-allergic asthma child cases, 4,097 European American child controls.	NA	13q12.11	13	22056464	FGF9	LINC00540			ENSG00000276476			rs11839433-?	rs11839433	0	11839433	intron_variant	0	NR	9E-06	5.045757491		0.352	[0.2-0.51] unit increase	Affymetrix, Illumina [NR] (imputed)	N	asthma	http://purl.obolibrary.org/obo/MONDO_0004979	GCST003832	Genome-wide genotyping array
2019-08-12	27903959	Lv H	2017-01-31	Oncotarget	www.ncbi.nlm.nih.gov/pubmed/27903959	Genome-wide haplotype association study identify the FGFR2 gene as a risk gene for acute myeloid leukemia.	Core binding factor acute myeloid leukemia	175 European ancestry cases, 218 European ancestry controls	NA	13q12.11	13;13	21998932;22001059	NR	No mapped genes; No mapped genes; N/A - LINC00540; N/A - LINC00540						rs7320437-T; rs9316683-C; rs9316684-C; rs17074792-T	rs7320437; rs9316683; rs9316684; rs17074792	0		intergenic_variant; intergenic_variant; intergenic_variant; intergenic_variant		0	7E-10	9.15490196				Affymetrix [734624]	N	acute myeloid leukemia	http://www.ebi.ac.uk/efo/EFO_0000222	GCST008413	Genome-wide genotyping array
2019-08-12	27903959	Lv H	2017-01-31	Oncotarget	www.ncbi.nlm.nih.gov/pubmed/27903959	Genome-wide haplotype association study identify the FGFR2 gene as a risk gene for acute myeloid leukemia.	Core binding factor acute myeloid leukemia	175 European ancestry cases, 218 European ancestry controls	NA	13q12.11	13	22071322	NR	No mapped genes; LINC00540; No mapped genes; No mapped genes; No mapped genes; No mapped genes						rs4769188-A; rs9552588-C; rs12859446-T; rs9316741-T; rs9316742-A; rs1323168-G	rs4769188; rs9552588; rs12859446; rs9316741; rs9316742; rs1323168	0		intron_variant; intron_variant; intron_variant; intron_variant; intron_variant; intron_variant		0.061	3E-15	14.52287875				Affymetrix [734624]	N	acute myeloid leukemia	http://www.ebi.ac.uk/efo/EFO_0000222	GCST008413	Genome-wide genotyping array
2019-08-12	27903959	Lv H	2017-01-31	Oncotarget	www.ncbi.nlm.nih.gov/pubmed/27903959	Genome-wide haplotype association study identify the FGFR2 gene as a risk gene for acute myeloid leukemia.	Core binding factor acute myeloid leukemia	175 European ancestry cases, 218 European ancestry controls	NA	13q12.11	13	22071322	NR	No mapped genes; LINC00540; No mapped genes; No mapped genes; No mapped genes; No mapped genes						rs4769188-A; rs9552588-T; rs12859446-T; rs9316741-T; rs9316742-A; rs1323168-G	rs4769188; rs9552588; rs12859446; rs9316741; rs9316742; rs1323168	0		intron_variant; intron_variant; intron_variant; intron_variant; intron_variant; intron_variant		0.282	3E-14	13.52287875				Affymetrix [734624]	N	acute myeloid leukemia	http://www.ebi.ac.uk/efo/EFO_0000222	GCST008413	Genome-wide genotyping array
2017-05-11	27182965	Pickrell JK	2016-05-16	Nat Genet	www.ncbi.nlm.nih.gov/pubmed/27182965	Detection and interpretation of shared genetic influences on 42 human traits.	Chin dimples	58,032 European ancestry cases, 13,457 European ancestry controls	NA	13q12.11	13	22139569	FGF9	LINC00540			ENSG00000276476			rs73168105-?	rs73168105	0	73168105	intron_variant	0	NR	3E-13	12.52287875		1.149	[1.107-1.193]	Illumina [13537761] (imputed)	N	chin morphology measurement	http://www.ebi.ac.uk/efo/EFO_0007842	GCST003989	Genome-wide genotyping array
2009-12-29	20031603	Marroni F	2009-08-01	Circ Cardiovasc Genet	www.ncbi.nlm.nih.gov/pubmed/20031603	A genome-wide association scan of RR and QT interval duration in 3 European genetically isolated populations: the EUROSPAN project.	RR interval (heart rate)	2,325 European ancestry individuals	NA	13q12.11	13	22135531	intergenic	LINC00540			ENSG00000276476			rs7318731-A	rs7318731	0	7318731	intron_variant	0	0.48	1E-06	6		0.14	[0.08-0.20] unit decrease	Illumina [~ 318327]	N	RR interval	http://www.ebi.ac.uk/efo/EFO_0004831	GCST000451	Genome-wide genotyping array
2013-11-14	23648065	Low SK	2013-05-04	Cancer Sci	www.ncbi.nlm.nih.gov/pubmed/23648065	Genome-wide association study of chemotherapeutic agent-induced severe neutropenia/leucopenia for patients in Biobank Japan.	Adverse response to chemotherapy (neutropenia/leucopenia) (all antimetabolite drugs)	294 Japanese ancestry cases, 2,249 Japanese ancestry controls	NA	13q12.11	13	22179954	LOC100506622	LINC00540			ENSG00000276476			rs9580312-G	rs9580312	0	9580312	intron_variant	0	0.409	8E-06	5.096910013	(Dominant model)	1.33	[1.12-1.581]	Illumina [733202]	N	response to antineoplastic agent, response to antimetabolite	http://purl.obolibrary.org/obo/GO_0097327, http://purl.obolibrary.org/obo/GO_0097329	GCST002005	Genome-wide genotyping array
2014-10-06	24529757	Xie T	2014-01-17	Neurobiol Aging	www.ncbi.nlm.nih.gov/pubmed/24529757	Genome-wide association study combining pathway analysis for typical sporadic amyotrophic lateral sclerosis in Chinese Han populations.	Amyotrophic lateral sclerosis (sporadic)	250 Han Chinese ancestry cases, 250 Han Chinese ancestry controls	NA	13q12.11	13	22046068	FGF9	LINC00540			ENSG00000276476			rs7999075-?	rs7999075	0	7999075	intron_variant	0		1E-06	6				Illumina [859311]	N	sporadic amyotrophic lateral sclerosis	http://www.ebi.ac.uk/efo/EFO_0001357	GCST002337	Genome-wide genotyping array
2020-01-09	23823483	Rhee EP	2013-07-02	Cell Metab	www.ncbi.nlm.nih.gov/pubmed/23823483	A genome-wide association study of the human metabolome in a community-based cohort.	Metabolite levels	2,076 European ancestry individuals	NA	13q12.11	13	22203644	EFHA1	LINC00540			ENSG00000276476			rs9552616-?	rs9552616	0	9552616	intron_variant	0	NR	6E-08	7.22184875	(ribose 5 P; ribulose 5 P)	0.33756092	[0.22-0.46] unit increase	Affymetrix [at least 2500000] (imputed)	N	ribose-5-phosphate measurement, ribulose-5-phosphate measurement	http://www.ebi.ac.uk/efo/EFO_0010529, http://www.ebi.ac.uk/efo/EFO_0010530	GCST009391	Genome-wide genotyping array
2020-07-06	32499647	Spracklen CN	2020-05-06	Nature	www.ncbi.nlm.nih.gov/pubmed/32499647	Identification of type 2 diabetes loci in 433,540 East Asian individuals.	Type 2 diabetes	77,418 East Asian cases, 356,122 East Asian controls	NA	13q12.11	13	22015744	FGF9	NA - LINC00540		ENSG00000276476			25228	rs9316706-A	rs9316706	0	9316706	intergenic_variant	1	0.351	3E-09	8.522878745		1.04	[1.03-1.06]	Affymetrix, Illumina [11800000] (imputed)	N	type 2 diabetes mellitus	http://purl.obolibrary.org/obo/MONDO_0005148	GCST010118	Genome-wide genotyping array
2015-07-28	25188341	Beecham GW	2014-09-04	PLoS Genet	www.ncbi.nlm.nih.gov/pubmed/25188341	Genome-wide association meta-analysis of neuropathologic features of Alzheimer's disease and related dementias.	Neuritic plaque	up to 4,232 individuals	NA	13q12.11	13	22155066	intergenic	LINC00540			ENSG00000276476			rs9578438-T	rs9578438	0	9578438	intron_variant	0	0.0393	1E-06	6	(Case/control)	1.2374	[0.74-1.73] unit decrease	Affymetrix, Illumina [NR] (imputed)	N	neuritic plaque measurement	http://www.ebi.ac.uk/efo/EFO_0006798	GCST002592	Genome-wide genotyping array
2021-03-30	32778093	He B	2020-08-10	BMC Biol	www.ncbi.nlm.nih.gov/pubmed/32778093	Genome-wide pQTL analysis of protein expression regulatory networks in the human liver.	Protein quantitative trait loci (liver)	172 European ancestry individuals, 29 Black individuals, 86 individuals	NA	13q12.11	13	22201823	NR	LINC00540			ENSG00000276476			rs17076345-A	rs17076345	0	17076345	intron_variant	0	0.04181	8E-09	8.096910013	(ACAT2)	0.4655	NR unit increase	Illumina [1671387] (imputed)	N	protein measurement	http://www.ebi.ac.uk/efo/EFO_0004747	GCST011427	Genome-wide genotyping array
2020-12-14	32042192	Ruth KS	2020-02-10	Nat Med	www.ncbi.nlm.nih.gov/pubmed/32042192	Using human genetics to understand the disease impacts of testosterone in men and women.	Total testosterone levels	230,454 European ancestry women	NA	13q12.11	13	22115988	NR	LINC00540			ENSG00000276476			rs9552597-A	rs9552597	0	9552597	intron_variant	0	0.190986	5E-24	23.30103		0.0354372	[0.028-0.042] unit increase	Affymetrix [16580851] (imputed)	N	testosterone measurement	http://www.ebi.ac.uk/efo/EFO_0004908	GCST90012112	Genome-wide genotyping array
2020-07-28	32450446	Wang H	2020-04-29	Neurobiol Aging	www.ncbi.nlm.nih.gov/pubmed/32450446	Genome-wide interaction analysis of pathological hallmarks in Alzheimer's disease.	Total PHF-tau (SNP x SNP interaction)	1,285 individuals	NA	13q12.11	13	21978665	NR x NR	No mapped genes x N/A - LINC00540						rs10737098-? x rs7992327-?	rs10737098 x rs7992327	0		intergenic_variant x intergenic_variant		NR	7E-08	7.15490196				Affymetrix, Illumina [279409] (imputed)	N	PHF-tau measurement	http://www.ebi.ac.uk/efo/EFO_0010750	GCST010340	Genome-wide genotyping array
2018-10-18	30048462	Kim SK	2018-07-26	PLoS One	www.ncbi.nlm.nih.gov/pubmed/30048462	Identification of 613 new loci associated with heel bone mineral density and a polygenic risk score for bone mineral density, osteoporosis and fracture.	Heel bone mineral density	394,929 European ancestry individuals	NA	13q12.11	13	22069427		LINC00540			ENSG00000276476			rs9509989-?	rs9509989	0	9509989	intron_variant	0	NR	5E-11	10.30103		0.0199538	[0.014-0.026] unit decrease	Affymetrix [20259828] (imputed)	N	heel bone mineral density	http://www.ebi.ac.uk/efo/EFO_0009270	GCST006433	Genome-wide genotyping array
2021-03-30	32778093	He B	2020-08-10	BMC Biol	www.ncbi.nlm.nih.gov/pubmed/32778093	Genome-wide pQTL analysis of protein expression regulatory networks in the human liver.	Protein quantitative trait loci (liver)	172 European ancestry individuals, 29 Black individuals, 86 individuals	NA	13q12.11	13	21988751	NR	NA - LINC00540		ENSG00000276476			52221	rs76759072-T	rs76759072	0	76759072	intergenic_variant	1	0.02265	2E-08	7.698970004	(IARS2)	0.07699	NR unit decrease	Illumina [1671387] (imputed)	N	protein measurement	http://www.ebi.ac.uk/efo/EFO_0004747	GCST011427	Genome-wide genotyping array
2018-10-18	30048462	Kim SK	2018-07-26	PLoS One	www.ncbi.nlm.nih.gov/pubmed/30048462	Identification of 613 new loci associated with heel bone mineral density and a polygenic risk score for bone mineral density, osteoporosis and fracture.	Heel bone mineral density	394,929 European ancestry individuals	NA	13q12.11	13	22237801		LINC00540			ENSG00000276476			rs8002850-?	rs8002850	0	8002850	intron_variant	0	NR	5E-49	48.30103		0.0313306	[0.027-0.036] unit increase	Affymetrix [20259828] (imputed)	N	heel bone mineral density	http://www.ebi.ac.uk/efo/EFO_0009270	GCST006433	Genome-wide genotyping array
2021-03-31	33627673	Gharahkhani P	2021-02-24	Nat Commun	www.ncbi.nlm.nih.gov/pubmed/33627673	Genome-wide meta-analysis identifies 127 open-angle glaucoma loci with consistent effect across ancestries.	Glaucoma (primary open-angle)	23,963 European ancestry cases, 306,942 European ancestry controls, 6,935 East Asian ancestry cases, 39,588 East Asian ancestry controls, 3,281 Sub-Saharan African ancestry cases, 2,791 Sub-Saharan African ancestry controls	43,254 European ancestry cases, 1,471,118 European ancestry controls	13q12.11	13	22099731	LINC00424, LINC00540	LINC00540			ENSG00000276476			rs4769194-A	rs4769194	0	4769194	intron_variant	0	NR	3E-13	12.52287875		0.0672	unit increase	Illumina [15409056] (imputed)	N	open-angle glaucoma	http://www.ebi.ac.uk/efo/EFO_0004190	GCST90011770	Genome-wide genotyping array
2021-06-10	33226468	Foss-Skiftesvik J	2020-11-23	Childs Nerv Syst	www.ncbi.nlm.nih.gov/pubmed/33226468	Genome-wide association study across pediatric central nervous system tumors implicates shared predisposition and points to 1q25.2 (PAPPA2) and 11p12 (LRRC4C) as novel candidate susceptibility loci.	Pediatric central nervous system tumors (early onset)(pleiotropy)	326 European ancestry cases, 4,320 European ancestry controls	NA	13q12.11	13	22001059	NR	NA - LINC00540		ENSG00000276476			39913	rs17074792 -?	rs17074792	0	17074792	intergenic_variant	1	NR	2E-06	5.698970004		1.73	1.38-2.16	Illumina [959859] (imputed)	N	central nervous system cancer	http://www.ebi.ac.uk/efo/EFO_0000326	GCST011831	Genome-wide genotyping array
2022-06-13	35192695	Haas CB	2022-02-22	Endocrinology	www.ncbi.nlm.nih.gov/pubmed/35192695	Cross-ancestry genome-wide association studies of sex hormone concentrations in pre- and postmenopausal women.	Testosterone levels	4,229 African ancestry individuals, 182,648 European ancestry individuals	NA	13q12.11	13	22115988		LINC00540			ENSG00000276476			rs9552597-?	rs9552597	0	9552597	intron_variant	0	NR	5E-13	12.30103		7.233	z score increase	NR [NR] (imputed)	N	testosterone measurement	http://www.ebi.ac.uk/efo/EFO_0004908	GCST90104296	Genome-wide genotyping array
2022-06-13	35192695	Haas CB	2022-02-22	Endocrinology	www.ncbi.nlm.nih.gov/pubmed/35192695	Cross-ancestry genome-wide association studies of sex hormone concentrations in pre- and postmenopausal women.	Testosterone levels	182,648 European ancestry individuals	NA	13q12.11	13	22115988		LINC00540			ENSG00000276476			rs9552597-A	rs9552597	0	9552597	intron_variant	0	0.189265	3E-13	12.52287875		0.0305992	[0.022-0.039] unit increase	NR [NR] (imputed)	N	testosterone measurement	http://www.ebi.ac.uk/efo/EFO_0004908	GCST90104272	Genome-wide genotyping array
2022-06-13	35192695	Haas CB	2022-02-22	Endocrinology	www.ncbi.nlm.nih.gov/pubmed/35192695	Cross-ancestry genome-wide association studies of sex hormone concentrations in pre- and postmenopausal women.	Testosterone levels in postmenopausal women	84,003 European ancestry individuals	NA	13q12.11	13	22115988		LINC00540			ENSG00000276476			rs9552597-A	rs9552597	0	9552597	intron_variant	0	0.189265	2E-08	7.698970004		0.0347069	[0.023-0.047] unit increase	NR [NR] (imputed)	N	testosterone measurement	http://www.ebi.ac.uk/efo/EFO_0004908	GCST90104276	Genome-wide genotyping array
2021-12-14	34594039	Sakaue S	2021-09-30	Nat Genet	www.ncbi.nlm.nih.gov/pubmed/34594039	A cross-population atlas of genetic associations for 220 human phenotypes.	Glaucoma	10,411 European ancestry cases, 474,568 European ancestry controls, 8,448 East Asian ancestry cases, 168,903 East Asian ancestry controls	NA	13q12.11	13	22086519		LINC00540			ENSG00000276476			rs4770242-G	rs4770242	0	4770242	intron_variant	0	NR	3E-09	8.522878745		0.0746	[0.05-0.099] unit decrease	Affymetrix, Illumina [25844939] (imputed)	N	glaucoma	http://www.ebi.ac.uk/efo/EFO_0000516	GCST90018852	Genome-wide genotyping array
2022-03-07	34910505	van der Meer D	2021-12-15	Sci Adv	www.ncbi.nlm.nih.gov/pubmed/34910505	The genetic architecture of human cortical folding.	Vertex-wise cortical surface area	33,748 European ancestry individuals	NA	13q12.11	13	22066973		LINC00540			ENSG00000276476			rs4770234-A	rs4770234	0	4770234	intron_variant	0	0.09	6E-10	9.22184875		6.18	z score increase	Affymetrix [9061022] (imputed)	N	cortical surface area measurement	http://www.ebi.ac.uk/efo/EFO_0010736	GCST90095130	Genome-wide genotyping array
2021-12-15	34560273	Shadrin AA	2021-09-21	Neuroimage	www.ncbi.nlm.nih.gov/pubmed/34560273	Vertex-wise multivariate genome-wide association study identifies 780 unique genetic loci associated with cortical morphology.	Cortical surface area	35,657 White British ancestry individuals	NA	13q12.11	13	22066973	NR	LINC00540			ENSG00000276476			rs4770234-A	rs4770234	0	4770234	intron_variant	0	0.089	1E-10	10				NR [9056863] (imputed)	N	cortical surface area measurement	http://www.ebi.ac.uk/efo/EFO_0010736	GCST90091060	Genome-wide genotyping array
2021-06-09	33972514	Pazoki R	2021-05-10	Nat Commun	www.ncbi.nlm.nih.gov/pubmed/33972514	Genetic analysis in European ancestry individuals identifies 517 loci associated with liver enzymes.	Liver enzyme levels (alkaline phosphatase)	437,438 European ancestry individuals	315,572 European ancestry individuals	13q12.11	13	22236476	LINC00540	LINC00540			ENSG00000276476			rs7998010-A	rs7998010	0	7998010	intron_variant	0	0.664021	1E-10	10		0.00152134	[0.001-0.002] unit decrease	Affymetrix [13995440] (imputed)	N	alkaline phosphatase measurement	http://www.ebi.ac.uk/efo/EFO_0004533	GCST90013406	Genome-wide genotyping array
2022-03-07	34910505	van der Meer D	2021-12-15	Sci Adv	www.ncbi.nlm.nih.gov/pubmed/34910505	The genetic architecture of human cortical folding.	Vertex-wise sulcal depth	33,748 European ancestry individuals	NA	13q12.11	13	22066973		LINC00540			ENSG00000276476			rs4770234-A	rs4770234	0	4770234	intron_variant	0	0.09	8E-11	10.09691001		6.5	z score increase	Affymetrix [9061022] (imputed)	N	brain measurement	http://www.ebi.ac.uk/efo/EFO_0004464	GCST90095129	Genome-wide genotyping array
2022-07-05	35668104	Cadby G	2022-06-06	Nat Commun	www.ncbi.nlm.nih.gov/pubmed/35668104	Comprehensive genetic analysis of the human lipidome identifies loci associated with lipid homeostasis with links to coronary artery disease.	Triacylglycerol (53:2) [NL-17:0] levels	4,492 European ancestry individuals	NA	13q12.11	13	22007128		LINC00424 - LINC00540	ENSG00000226722	ENSG00000276476		128872	33844	rs7321739-T	rs7321739	0	7321739	intergenic_variant	1	NR	2E-09	8.698970004		0.608	[0.41-0.81] unit decrease	Illumina [13869437] (imputed)	N	triacylglycerol 53:2 measurement	http://www.ebi.ac.uk/efo/EFO_0021484	GCST90024561	Genome-wide genotyping array
2021-06-29	33462484	Sinnott-Armstrong N	2021-01-18	Nat Genet	www.ncbi.nlm.nih.gov/pubmed/33462484	Genetics of 35 blood and urine biomarkers in the UK Biobank.	Testosterone levels	310,461 European ancestry individuals, 5,453 African ancestry individuals, 6,680 South Asian ancestry individuals	NA	13q12.11	13	22115988	NR	LINC00540			ENSG00000276476			rs9552597-A	rs9552597	0	9552597	intron_variant	0	NR	3E-13	12.52287875		0.0232	[0.017-0.029] unit increase	Affymetrix [9000000] (imputed)	N	testosterone measurement	http://www.ebi.ac.uk/efo/EFO_0004908	GCST90019520	Genome-wide genotyping array
