## Extended data table 4 for "Sex-determining 3D regulatory hubs revealed by genome spatial auto-correlation analysis"

genotyping PCR primers flanking regions	5'-3' sequence
Fgf9_bin230_genoF	TTCCTAGTGGCTTCCCCCTG
Fgf9_bin230_genoR	GGGGCTGAAATTAGACAGCAC
Fgf9_bin259_genoF	ACTGACCTCTCTTAGAAGGATGC
Fgf9_bin259_genoR	ACAGGACATCCACCTACTTGC
qPCR Primers for the deletion	5'-3' sequence
Fgf9_metaloci_qPCR1_F	TTTGTTCCCGAGAGGTGTGC
Fgf9_metaloci_qPCR1_R	CAATGTTTCCACATGGCGCA
Fgf9_metaloci_qPCR2_F	ATTCTGGGCAGAGGGAAAGC
Fgf9_metaloci_qPCR2_R	GTGGCTTGAATTGGCACCTG
Fgf9_metaloci_qPCR3_F	CCAGGCAGGAGCAATGGTTA
Fgf9_metaloci_qPCR3_R	CTGGCATCTGAGTCCTCACC
